# Combinatorial *in vivo* genome editing identifies widespread epistasis during lung tumorigenesis

**DOI:** 10.1101/2024.03.07.583981

**Authors:** Jess D. Hebert, Yuning J. Tang, Laura Andrejka, Steven S. Lopez, Dmitri A. Petrov, Gábor Boross, Monte M. Winslow

**Author notes:** Corresponding authors: Monte M. Winslow, Stanford University School of Medicine | 279 Campus Drive, Beckman Center B256, Stanford, CA 94305 | | |, Gábor Boross, Institute of Evolution | Konkoly-Thege Miklós út 29-33, Budapest, Hungary, 1121, Dmitri Petrov, Stanford University Department of Biology | 327 Campus Drive, Bass Biology 232, Stanford, CA 94305 |.

## Abstract

Lung adenocarcinoma, the most common subtype of lung cancer, is genomically complex, with tumors containing tens to hundreds of non-synonymous mutations. However, little is understood about how genes interact with each other to enable tumorigenesis *in vivo*, largely due to a lack of methods for investigating genetic interactions in a high-throughput and multiplexed manner. Here, we employed a novel platform to generate tumors with all pairwise inactivation of ten tumor suppressor genes within an autochthonous mouse model of oncogenic KRAS-driven lung cancer. By quantifying the fitness of tumors with every single and double mutant genotype, we show that most tumor suppressor genetic interactions exhibited negative epistasis, with diminishing returns on tumor fitness. In contrast, *Apc* inactivation showed positive epistasis with the inactivation of several other genes, including dramatically synergistic effects on tumor fitness in combination with *Lkb1* or *Nf1* inactivation. This approach has the potential to expand the scope of genetic interactions that may be functionally characterized *in vivo*, which could lead to a better understanding of how complex tumor genotypes impact each step of carcinogenesis.
