## Supplementary Table 1 for "Combinatorial *in vivo* genome editing identifies widespread epistasis during lung tumorigenesis"

### Sheet: supplementary_table_guides
Supplementary Table 1. sgRNAs encoded in the Lenti-U6BC-sgRNADual/Cre vector pool. The target, sgRNA version, and sgRNA sequence in positions 1 and 2 are indicated. Targets include the gene targeted, safe-targeting sgRNAs that target an inert region of the genome, non-targeting guides that do not target the genome, an sgRNA targeting eGFP that was previously suggested to outcompete other sgRNAs f…
position 1	position 1	position 1	position 2	position 2	position 2
target	sgRNA	sgRNA sequence	target	sgRNA	sgRNA sequence
Apc	V1	GTCTTAAAGTAACACTGTAG	Apc	V2	GGTTCCCCTTGACCTATATG
Apc	V2	GGTTCCCCTTGACCTATATG	Apc	V1	GTCTTAAAGTAACACTGTAG
Apc	V1	GTCTTAAAGTAACACTGTAG	not_expressed_guide	V1	CAAGCCTGTGCCAAGTTTTT
Apc	V2	GGTTCCCCTTGACCTATATG	not_expressed_guide	V1	CAAGCCTGTGCCAAGTTTTT
Apc	V1	GTCTTAAAGTAACACTGTAG	safe	V1	CACACAAATTATGTAAAGCG
Apc	V1	GTCTTAAAGTAACACTGTAG	safe	V2	CAAGCCTGTGCCAAGAGCCG
Apc	V2	GGTTCCCCTTGACCTATATG	safe	V1	CACACAAATTATGTAAAGCG
Apc	V2	GGTTCCCCTTGACCTATATG	safe	V2	CAAGCCTGTGCCAAGAGCCG
Apc	V1	GTCTTAAAGTAACACTGTAG	Keap1	V1	TCAAATACGACTGCCCGCAG
Apc	V1	GTCTTAAAGTAACACTGTAG	Keap1	V2	CATGTACCAGATTGACAGCG
Apc	V2	GGTTCCCCTTGACCTATATG	Keap1	V1	TCAAATACGACTGCCCGCAG
Apc	V2	GGTTCCCCTTGACCTATATG	Keap1	V2	CATGTACCAGATTGACAGCG
Apc	V1	GTCTTAAAGTAACACTGTAG	Lkb1	V1	TCATCGGCAAGTACCTGATG
Apc	V1	GTCTTAAAGTAACACTGTAG	Lkb1	V2	ACTCCATCACCATATACGTA
Apc	V2	GGTTCCCCTTGACCTATATG	Lkb1	V1	TCATCGGCAAGTACCTGATG
Apc	V2	GGTTCCCCTTGACCTATATG	Lkb1	V2	ACTCCATCACCATATACGTA
Apc	V1	GTCTTAAAGTAACACTGTAG	Nf1	V1	GGACGAGAGCAACATAAACA
Apc	V1	GTCTTAAAGTAACACTGTAG	Nf1	V2	AGCGCACCCAGCAATACGAA
Apc	V2	GGTTCCCCTTGACCTATATG	Nf1	V1	GGACGAGAGCAACATAAACA
Apc	V2	GGTTCCCCTTGACCTATATG	Nf1	V2	AGCGCACCCAGCAATACGAA
Apc	V1	GTCTTAAAGTAACACTGTAG	p53	V1	GAAGTCACAGCACATGACGG
Apc	V1	GTCTTAAAGTAACACTGTAG	p53	V2	AACAGATCGTCCATGCAGTG
Apc	V2	GGTTCCCCTTGACCTATATG	p53	V1	GAAGTCACAGCACATGACGG
Apc	V2	GGTTCCCCTTGACCTATATG	p53	V2	AACAGATCGTCCATGCAGTG
Apc	V1	GTCTTAAAGTAACACTGTAG	Pten	V1	CCTCCAATTCAGGACCCACG
Apc	V1	GTCTTAAAGTAACACTGTAG	Pten	V2	GGTTTGATAAGTTCTAGCTG
Apc	V2	GGTTCCCCTTGACCTATATG	Pten	V1	CCTCCAATTCAGGACCCACG
Apc	V2	GGTTCCCCTTGACCTATATG	Pten	V2	GGTTTGATAAGTTCTAGCTG
Apc	V1	GTCTTAAAGTAACACTGTAG	Rasa1	V1	TTATAAGAGAGAGTGATCGG
Apc	V1	GTCTTAAAGTAACACTGTAG	Rasa1	V2	CAGGAACCCGGACCCCGACG
Apc	V2	GGTTCCCCTTGACCTATATG	Rasa1	V1	TTATAAGAGAGAGTGATCGG
Apc	V2	GGTTCCCCTTGACCTATATG	Rasa1	V2	CAGGAACCCGGACCCCGACG
Apc	V1	GTCTTAAAGTAACACTGTAG	Rb1	V1	AAATGATACGAGGATTATCG
Apc	V1	GTCTTAAAGTAACACTGTAG	Rb1	V2	AGAGAAGTTTGCTAACGCTG
Apc	V2	GGTTCCCCTTGACCTATATG	Rb1	V1	AAATGATACGAGGATTATCG
Apc	V2	GGTTCCCCTTGACCTATATG	Rb1	V2	AGAGAAGTTTGCTAACGCTG
Apc	V1	GTCTTAAAGTAACACTGTAG	Rnf43	V1	GTAGACGAGCCCGAGCCGAG
Apc	V1	GTCTTAAAGTAACACTGTAG	Rnf43	V2	TAGACAGATGGCACACACGG
Apc	V2	GGTTCCCCTTGACCTATATG	Rnf43	V1	GTAGACGAGCCCGAGCCGAG
Apc	V2	GGTTCCCCTTGACCTATATG	Rnf43	V2	TAGACAGATGGCACACACGG
Apc	V1	GTCTTAAAGTAACACTGTAG	Setd2	V1	TGCTCATGCTCAGAGTGACG
Apc	V1	GTCTTAAAGTAACACTGTAG	Setd2	V2	TTGCTTATGATCGAATCCAA
Apc	V2	GGTTCCCCTTGACCTATATG	Setd2	V1	TGCTCATGCTCAGAGTGACG
Apc	V2	GGTTCCCCTTGACCTATATG	Setd2	V2	TTGCTTATGATCGAATCCAA
Ccnl1	V1	ACTGTGTTTGACGAACGACT	not_expressed_guide	V1	CAAGCCTGTGCCAAGTTTTT
Ccnl1	V1	ACTGTGTTTGACGAACGACT	safe	V1	CACACAAATTATGTAAAGCG
Ccnl1	V1	ACTGTGTTTGACGAACGACT	Ccnl2	V1	CAGCACCCCCTGAGACCCCG
Ccnl2	V1	CAGCACCCCCTGAGACCCCG	Ccnl1	V1	ACTGTGTTTGACGAACGACT
Ccnl2	V1	CAGCACCCCCTGAGACCCCG	not_expressed_guide	V1	CAAGCCTGTGCCAAGTTTTT
Ccnl2	V1	CAGCACCCCCTGAGACCCCG	safe	V1	CACACAAATTATGTAAAGCG
EGFP	V1	GGGCGAGGAGCTGTTCACCG	Pcna	V1	ATACGTGCAAATTCACCCGA
Keap1	V1	TCAAATACGACTGCCCGCAG	Apc	V1	GTCTTAAAGTAACACTGTAG
Keap1	V1	TCAAATACGACTGCCCGCAG	Apc	V2	GGTTCCCCTTGACCTATATG
Keap1	V2	CATGTACCAGATTGACAGCG	Apc	V1	GTCTTAAAGTAACACTGTAG
Keap1	V2	CATGTACCAGATTGACAGCG	Apc	V2	GGTTCCCCTTGACCTATATG
Keap1	V1	TCAAATACGACTGCCCGCAG	Keap1	V2	CATGTACCAGATTGACAGCG
Keap1	V2	CATGTACCAGATTGACAGCG	Keap1	V1	TCAAATACGACTGCCCGCAG
Keap1	V1	TCAAATACGACTGCCCGCAG	not_expressed_guide	V1	CAAGCCTGTGCCAAGTTTTT
Keap1	V2	CATGTACCAGATTGACAGCG	not_expressed_guide	V1	CAAGCCTGTGCCAAGTTTTT
Keap1	V1	TCAAATACGACTGCCCGCAG	safe	V1	CACACAAATTATGTAAAGCG
Keap1	V1	TCAAATACGACTGCCCGCAG	safe	V2	CAAGCCTGTGCCAAGAGCCG
Keap1	V2	CATGTACCAGATTGACAGCG	safe	V1	CACACAAATTATGTAAAGCG
Keap1	V2	CATGTACCAGATTGACAGCG	safe	V2	CAAGCCTGTGCCAAGAGCCG
Keap1	V1	TCAAATACGACTGCCCGCAG	Lkb1	V1	TCATCGGCAAGTACCTGATG
Keap1	V1	TCAAATACGACTGCCCGCAG	Lkb1	V2	ACTCCATCACCATATACGTA
Keap1	V2	CATGTACCAGATTGACAGCG	Lkb1	V1	TCATCGGCAAGTACCTGATG
Keap1	V2	CATGTACCAGATTGACAGCG	Lkb1	V2	ACTCCATCACCATATACGTA
Keap1	V1	TCAAATACGACTGCCCGCAG	Nf1	V1	GGACGAGAGCAACATAAACA
Keap1	V1	TCAAATACGACTGCCCGCAG	Nf1	V2	AGCGCACCCAGCAATACGAA
Keap1	V2	CATGTACCAGATTGACAGCG	Nf1	V1	GGACGAGAGCAACATAAACA
Keap1	V2	CATGTACCAGATTGACAGCG	Nf1	V2	AGCGCACCCAGCAATACGAA
Keap1	V1	TCAAATACGACTGCCCGCAG	p53	V1	GAAGTCACAGCACATGACGG
Keap1	V1	TCAAATACGACTGCCCGCAG	p53	V2	AACAGATCGTCCATGCAGTG
Keap1	V2	CATGTACCAGATTGACAGCG	p53	V1	GAAGTCACAGCACATGACGG
Keap1	V2	CATGTACCAGATTGACAGCG	p53	V2	AACAGATCGTCCATGCAGTG
Keap1	V1	TCAAATACGACTGCCCGCAG	Pten	V1	CCTCCAATTCAGGACCCACG
Keap1	V1	TCAAATACGACTGCCCGCAG	Pten	V2	GGTTTGATAAGTTCTAGCTG
Keap1	V2	CATGTACCAGATTGACAGCG	Pten	V1	CCTCCAATTCAGGACCCACG
Keap1	V2	CATGTACCAGATTGACAGCG	Pten	V2	GGTTTGATAAGTTCTAGCTG
Keap1	V1	TCAAATACGACTGCCCGCAG	Rasa1	V1	TTATAAGAGAGAGTGATCGG
Keap1	V1	TCAAATACGACTGCCCGCAG	Rasa1	V2	CAGGAACCCGGACCCCGACG
Keap1	V2	CATGTACCAGATTGACAGCG	Rasa1	V1	TTATAAGAGAGAGTGATCGG
Keap1	V2	CATGTACCAGATTGACAGCG	Rasa1	V2	CAGGAACCCGGACCCCGACG
Keap1	V1	TCAAATACGACTGCCCGCAG	Rb1	V1	AAATGATACGAGGATTATCG
Keap1	V1	TCAAATACGACTGCCCGCAG	Rb1	V2	AGAGAAGTTTGCTAACGCTG
Keap1	V2	CATGTACCAGATTGACAGCG	Rb1	V1	AAATGATACGAGGATTATCG
Keap1	V2	CATGTACCAGATTGACAGCG	Rb1	V2	AGAGAAGTTTGCTAACGCTG
Keap1	V1	TCAAATACGACTGCCCGCAG	Rnf43	V1	GTAGACGAGCCCGAGCCGAG
Keap1	V1	TCAAATACGACTGCCCGCAG	Rnf43	V2	TAGACAGATGGCACACACGG
Keap1	V2	CATGTACCAGATTGACAGCG	Rnf43	V1	GTAGACGAGCCCGAGCCGAG
Keap1	V2	CATGTACCAGATTGACAGCG	Rnf43	V2	TAGACAGATGGCACACACGG
Keap1	V1	TCAAATACGACTGCCCGCAG	Setd2	V1	TGCTCATGCTCAGAGTGACG
Keap1	V1	TCAAATACGACTGCCCGCAG	Setd2	V2	TTGCTTATGATCGAATCCAA
Keap1	V2	CATGTACCAGATTGACAGCG	Setd2	V1	TGCTCATGCTCAGAGTGACG
Keap1	V2	CATGTACCAGATTGACAGCG	Setd2	V2	TTGCTTATGATCGAATCCAA
Lkb1	V1	TCATCGGCAAGTACCTGATG	Apc	V1	GTCTTAAAGTAACACTGTAG
Lkb1	V1	TCATCGGCAAGTACCTGATG	Apc	V2	GGTTCCCCTTGACCTATATG
Lkb1	V2	ACTCCATCACCATATACGTA	Apc	V1	GTCTTAAAGTAACACTGTAG
Lkb1	V2	ACTCCATCACCATATACGTA	Apc	V2	GGTTCCCCTTGACCTATATG
Lkb1	V1	TCATCGGCAAGTACCTGATG	Keap1	V1	TCAAATACGACTGCCCGCAG
Lkb1	V1	TCATCGGCAAGTACCTGATG	Keap1	V2	CATGTACCAGATTGACAGCG
Lkb1	V2	ACTCCATCACCATATACGTA	Keap1	V1	TCAAATACGACTGCCCGCAG
Lkb1	V2	ACTCCATCACCATATACGTA	Keap1	V2	CATGTACCAGATTGACAGCG
Lkb1	V1	TCATCGGCAAGTACCTGATG	Lkb1	V2	ACTCCATCACCATATACGTA
Lkb1	V2	ACTCCATCACCATATACGTA	Lkb1	V1	TCATCGGCAAGTACCTGATG
Lkb1	V1	TCATCGGCAAGTACCTGATG	not_expressed_guide	V1	CAAGCCTGTGCCAAGTTTTT
Lkb1	V2	ACTCCATCACCATATACGTA	not_expressed_guide	V1	CAAGCCTGTGCCAAGTTTTT
Lkb1	V1	TCATCGGCAAGTACCTGATG	safe	V1	CACACAAATTATGTAAAGCG
Lkb1	V1	TCATCGGCAAGTACCTGATG	safe	V2	CAAGCCTGTGCCAAGAGCCG
Lkb1	V2	ACTCCATCACCATATACGTA	safe	V1	CACACAAATTATGTAAAGCG
Lkb1	V2	ACTCCATCACCATATACGTA	safe	V2	CAAGCCTGTGCCAAGAGCCG
Lkb1	V1	TCATCGGCAAGTACCTGATG	Nf1	V1	GGACGAGAGCAACATAAACA
Lkb1	V1	TCATCGGCAAGTACCTGATG	Nf1	V2	AGCGCACCCAGCAATACGAA
Lkb1	V2	ACTCCATCACCATATACGTA	Nf1	V1	GGACGAGAGCAACATAAACA
Lkb1	V2	ACTCCATCACCATATACGTA	Nf1	V2	AGCGCACCCAGCAATACGAA
Lkb1	V1	TCATCGGCAAGTACCTGATG	p53	V1	GAAGTCACAGCACATGACGG
Lkb1	V1	TCATCGGCAAGTACCTGATG	p53	V2	AACAGATCGTCCATGCAGTG
Lkb1	V2	ACTCCATCACCATATACGTA	p53	V1	GAAGTCACAGCACATGACGG
Lkb1	V2	ACTCCATCACCATATACGTA	p53	V2	AACAGATCGTCCATGCAGTG
Lkb1	V1	TCATCGGCAAGTACCTGATG	Pten	V1	CCTCCAATTCAGGACCCACG
Lkb1	V1	TCATCGGCAAGTACCTGATG	Pten	V2	GGTTTGATAAGTTCTAGCTG
Lkb1	V2	ACTCCATCACCATATACGTA	Pten	V1	CCTCCAATTCAGGACCCACG
Lkb1	V2	ACTCCATCACCATATACGTA	Pten	V2	GGTTTGATAAGTTCTAGCTG
Lkb1	V1	TCATCGGCAAGTACCTGATG	Rasa1	V1	TTATAAGAGAGAGTGATCGG
Lkb1	V1	TCATCGGCAAGTACCTGATG	Rasa1	V2	CAGGAACCCGGACCCCGACG
Lkb1	V2	ACTCCATCACCATATACGTA	Rasa1	V1	TTATAAGAGAGAGTGATCGG
Lkb1	V2	ACTCCATCACCATATACGTA	Rasa1	V2	CAGGAACCCGGACCCCGACG
Lkb1	V1	TCATCGGCAAGTACCTGATG	Rb1	V1	AAATGATACGAGGATTATCG
Lkb1	V1	TCATCGGCAAGTACCTGATG	Rb1	V2	AGAGAAGTTTGCTAACGCTG
Lkb1	V2	ACTCCATCACCATATACGTA	Rb1	V1	AAATGATACGAGGATTATCG
Lkb1	V2	ACTCCATCACCATATACGTA	Rb1	V2	AGAGAAGTTTGCTAACGCTG
Lkb1	V1	TCATCGGCAAGTACCTGATG	Rnf43	V1	GTAGACGAGCCCGAGCCGAG
Lkb1	V1	TCATCGGCAAGTACCTGATG	Rnf43	V2	TAGACAGATGGCACACACGG
Lkb1	V2	ACTCCATCACCATATACGTA	Rnf43	V1	GTAGACGAGCCCGAGCCGAG
Lkb1	V2	ACTCCATCACCATATACGTA	Rnf43	V2	TAGACAGATGGCACACACGG
Lkb1	V1	TCATCGGCAAGTACCTGATG	Setd2	V1	TGCTCATGCTCAGAGTGACG
Lkb1	V1	TCATCGGCAAGTACCTGATG	Setd2	V2	TTGCTTATGATCGAATCCAA
Lkb1	V2	ACTCCATCACCATATACGTA	Setd2	V1	TGCTCATGCTCAGAGTGACG
Lkb1	V2	ACTCCATCACCATATACGTA	Setd2	V2	TTGCTTATGATCGAATCCAA
Nf1	V1	GGACGAGAGCAACATAAACA	Apc	V1	GTCTTAAAGTAACACTGTAG
Nf1	V1	GGACGAGAGCAACATAAACA	Apc	V2	GGTTCCCCTTGACCTATATG
Nf1	V2	AGCGCACCCAGCAATACGAA	Apc	V1	GTCTTAAAGTAACACTGTAG
Nf1	V2	AGCGCACCCAGCAATACGAA	Apc	V2	GGTTCCCCTTGACCTATATG
Nf1	V1	GGACGAGAGCAACATAAACA	Keap1	V1	TCAAATACGACTGCCCGCAG
Nf1	V1	GGACGAGAGCAACATAAACA	Keap1	V2	CATGTACCAGATTGACAGCG
Nf1	V2	AGCGCACCCAGCAATACGAA	Keap1	V1	TCAAATACGACTGCCCGCAG
Nf1	V2	AGCGCACCCAGCAATACGAA	Keap1	V2	CATGTACCAGATTGACAGCG
Nf1	V1	GGACGAGAGCAACATAAACA	Lkb1	V1	TCATCGGCAAGTACCTGATG
Nf1	V1	GGACGAGAGCAACATAAACA	Lkb1	V2	ACTCCATCACCATATACGTA
Nf1	V2	AGCGCACCCAGCAATACGAA	Lkb1	V1	TCATCGGCAAGTACCTGATG
Nf1	V2	AGCGCACCCAGCAATACGAA	Lkb1	V2	ACTCCATCACCATATACGTA
Nf1	V1	GGACGAGAGCAACATAAACA	not_expressed_guide	V1	CAAGCCTGTGCCAAGTTTTT
Nf1	V2	AGCGCACCCAGCAATACGAA	not_expressed_guide	V1	CAAGCCTGTGCCAAGTTTTT
Nf1	V1	GGACGAGAGCAACATAAACA	Nf1	V2	AGCGCACCCAGCAATACGAA
Nf1	V2	AGCGCACCCAGCAATACGAA	Nf1	V1	GGACGAGAGCAACATAAACA
Nf1	V1	GGACGAGAGCAACATAAACA	safe	V1	CACACAAATTATGTAAAGCG
Nf1	V1	GGACGAGAGCAACATAAACA	safe	V2	CAAGCCTGTGCCAAGAGCCG
Nf1	V2	AGCGCACCCAGCAATACGAA	safe	V1	CACACAAATTATGTAAAGCG
Nf1	V2	AGCGCACCCAGCAATACGAA	safe	V2	CAAGCCTGTGCCAAGAGCCG
Nf1	V1	GGACGAGAGCAACATAAACA	p53	V1	GAAGTCACAGCACATGACGG
Nf1	V1	GGACGAGAGCAACATAAACA	p53	V2	AACAGATCGTCCATGCAGTG
Nf1	V2	AGCGCACCCAGCAATACGAA	p53	V1	GAAGTCACAGCACATGACGG
Nf1	V2	AGCGCACCCAGCAATACGAA	p53	V2	AACAGATCGTCCATGCAGTG
Nf1	V1	GGACGAGAGCAACATAAACA	Pten	V1	CCTCCAATTCAGGACCCACG
Nf1	V1	GGACGAGAGCAACATAAACA	Pten	V2	GGTTTGATAAGTTCTAGCTG
Nf1	V2	AGCGCACCCAGCAATACGAA	Pten	V1	CCTCCAATTCAGGACCCACG
Nf1	V2	AGCGCACCCAGCAATACGAA	Pten	V2	GGTTTGATAAGTTCTAGCTG
Nf1	V1	GGACGAGAGCAACATAAACA	Rasa1	V1	TTATAAGAGAGAGTGATCGG
Nf1	V1	GGACGAGAGCAACATAAACA	Rasa1	V2	CAGGAACCCGGACCCCGACG
Nf1	V2	AGCGCACCCAGCAATACGAA	Rasa1	V1	TTATAAGAGAGAGTGATCGG
Nf1	V2	AGCGCACCCAGCAATACGAA	Rasa1	V2	CAGGAACCCGGACCCCGACG
Nf1	V1	GGACGAGAGCAACATAAACA	Rb1	V1	AAATGATACGAGGATTATCG
Nf1	V1	GGACGAGAGCAACATAAACA	Rb1	V2	AGAGAAGTTTGCTAACGCTG
Nf1	V2	AGCGCACCCAGCAATACGAA	Rb1	V1	AAATGATACGAGGATTATCG
Nf1	V2	AGCGCACCCAGCAATACGAA	Rb1	V2	AGAGAAGTTTGCTAACGCTG
Nf1	V1	GGACGAGAGCAACATAAACA	Rnf43	V1	GTAGACGAGCCCGAGCCGAG
Nf1	V1	GGACGAGAGCAACATAAACA	Rnf43	V2	TAGACAGATGGCACACACGG
Nf1	V2	AGCGCACCCAGCAATACGAA	Rnf43	V1	GTAGACGAGCCCGAGCCGAG
Nf1	V2	AGCGCACCCAGCAATACGAA	Rnf43	V2	TAGACAGATGGCACACACGG
Nf1	V1	GGACGAGAGCAACATAAACA	Setd2	V1	TGCTCATGCTCAGAGTGACG
Nf1	V1	GGACGAGAGCAACATAAACA	Setd2	V2	TTGCTTATGATCGAATCCAA
Nf1	V2	AGCGCACCCAGCAATACGAA	Setd2	V1	TGCTCATGCTCAGAGTGACG
Nf1	V2	AGCGCACCCAGCAATACGAA	Setd2	V2	TTGCTTATGATCGAATCCAA
non_targeting_guide	V1	GCGAGGTATTCGGCTCCGCG	Pcna	V1	ATACGTGCAAATTCACCCGA
non_targeting_guide	V1	GCGAGGTATTCGGCTCCGCG	not_expressed_guide	V1	CAAGCCTGTGCCAAGTTTTT
non_targeting_guide	V1	GCGAGGTATTCGGCTCCGCG	non_targeting_guide	V1	GCGAGGTATTCGGCTCCGCG
non_targeting_guide	V1	GCGAGGTATTCGGCTCCGCG	safe	V1	CACACAAATTATGTAAAGCG
non_targeting_guide	V1	GCGAGGTATTCGGCTCCGCG	safe	V2	CAAGCCTGTGCCAAGAGCCG
not_expressed_guide	V1	CAAGCCTGTGCCAAGTTTTT	Ccnl1	V1	ACTGTGTTTGACGAACGACT
not_expressed_guide	V1	CAAGCCTGTGCCAAGTTTTT	Ccnl2	V1	CAGCACCCCCTGAGACCCCG
not_expressed_guide	V1	CAAGCCTGTGCCAAGTTTTT	Pcna	V1	ATACGTGCAAATTCACCCGA
not_expressed_guide	V1	CAAGCCTGTGCCAAGTTTTT	not_expressed_guide	V1	CAAGCCTGTGCCAAGTTTTT
not_expressed_guide	V1	CAAGCCTGTGCCAAGTTTTT	non_targeting_guide	V1	GCGAGGTATTCGGCTCCGCG
not_expressed_guide	V1	CAAGCCTGTGCCAAGTTTTT	safe	V1	CACACAAATTATGTAAAGCG
not_expressed_guide	V1	CAAGCCTGTGCCAAGTTTTT	safe	V2	CAAGCCTGTGCCAAGAGCCG
not_expressed_guide	V1	CAAGCCTGTGCCAAGTTTTT	Apc	V1	GTCTTAAAGTAACACTGTAG
not_expressed_guide	V1	CAAGCCTGTGCCAAGTTTTT	Apc	V2	GGTTCCCCTTGACCTATATG
not_expressed_guide	V1	CAAGCCTGTGCCAAGTTTTT	Keap1	V1	TCAAATACGACTGCCCGCAG
not_expressed_guide	V1	CAAGCCTGTGCCAAGTTTTT	Keap1	V2	CATGTACCAGATTGACAGCG
not_expressed_guide	V1	CAAGCCTGTGCCAAGTTTTT	Lkb1	V1	TCATCGGCAAGTACCTGATG
not_expressed_guide	V1	CAAGCCTGTGCCAAGTTTTT	Lkb1	V2	ACTCCATCACCATATACGTA
not_expressed_guide	V1	CAAGCCTGTGCCAAGTTTTT	Nf1	V1	GGACGAGAGCAACATAAACA
not_expressed_guide	V1	CAAGCCTGTGCCAAGTTTTT	Nf1	V2	AGCGCACCCAGCAATACGAA
not_expressed_guide	V1	CAAGCCTGTGCCAAGTTTTT	p53	V1	GAAGTCACAGCACATGACGG
not_expressed_guide	V1	CAAGCCTGTGCCAAGTTTTT	p53	V2	AACAGATCGTCCATGCAGTG
not_expressed_guide	V1	CAAGCCTGTGCCAAGTTTTT	Pten	V1	CCTCCAATTCAGGACCCACG
not_expressed_guide	V1	CAAGCCTGTGCCAAGTTTTT	Pten	V2	GGTTTGATAAGTTCTAGCTG
not_expressed_guide	V1	CAAGCCTGTGCCAAGTTTTT	Rasa1	V1	TTATAAGAGAGAGTGATCGG
not_expressed_guide	V1	CAAGCCTGTGCCAAGTTTTT	Rasa1	V2	CAGGAACCCGGACCCCGACG
not_expressed_guide	V1	CAAGCCTGTGCCAAGTTTTT	Rb1	V1	AAATGATACGAGGATTATCG
not_expressed_guide	V1	CAAGCCTGTGCCAAGTTTTT	Rb1	V2	AGAGAAGTTTGCTAACGCTG
not_expressed_guide	V1	CAAGCCTGTGCCAAGTTTTT	Rnf43	V1	GTAGACGAGCCCGAGCCGAG
not_expressed_guide	V1	CAAGCCTGTGCCAAGTTTTT	Rnf43	V2	TAGACAGATGGCACACACGG
not_expressed_guide	V1	CAAGCCTGTGCCAAGTTTTT	Setd2	V1	TGCTCATGCTCAGAGTGACG
not_expressed_guide	V1	CAAGCCTGTGCCAAGTTTTT	Setd2	V2	TTGCTTATGATCGAATCCAA
p53	V1	GAAGTCACAGCACATGACGG	Apc	V1	GTCTTAAAGTAACACTGTAG
p53	V1	GAAGTCACAGCACATGACGG	Apc	V2	GGTTCCCCTTGACCTATATG
p53	V2	AACAGATCGTCCATGCAGTG	Apc	V1	GTCTTAAAGTAACACTGTAG
p53	V2	AACAGATCGTCCATGCAGTG	Apc	V2	GGTTCCCCTTGACCTATATG
p53	V1	GAAGTCACAGCACATGACGG	Keap1	V1	TCAAATACGACTGCCCGCAG
p53	V1	GAAGTCACAGCACATGACGG	Keap1	V2	CATGTACCAGATTGACAGCG
p53	V2	AACAGATCGTCCATGCAGTG	Keap1	V1	TCAAATACGACTGCCCGCAG
p53	V2	AACAGATCGTCCATGCAGTG	Keap1	V2	CATGTACCAGATTGACAGCG
p53	V1	GAAGTCACAGCACATGACGG	Lkb1	V1	TCATCGGCAAGTACCTGATG
p53	V1	GAAGTCACAGCACATGACGG	Lkb1	V2	ACTCCATCACCATATACGTA
p53	V2	AACAGATCGTCCATGCAGTG	Lkb1	V1	TCATCGGCAAGTACCTGATG
p53	V2	AACAGATCGTCCATGCAGTG	Lkb1	V2	ACTCCATCACCATATACGTA
p53	V1	GAAGTCACAGCACATGACGG	Nf1	V1	GGACGAGAGCAACATAAACA
p53	V1	GAAGTCACAGCACATGACGG	Nf1	V2	AGCGCACCCAGCAATACGAA
p53	V2	AACAGATCGTCCATGCAGTG	Nf1	V1	GGACGAGAGCAACATAAACA
p53	V2	AACAGATCGTCCATGCAGTG	Nf1	V2	AGCGCACCCAGCAATACGAA
p53	V1	GAAGTCACAGCACATGACGG	not_expressed_guide	V1	CAAGCCTGTGCCAAGTTTTT
p53	V2	AACAGATCGTCCATGCAGTG	not_expressed_guide	V1	CAAGCCTGTGCCAAGTTTTT
p53	V1	GAAGTCACAGCACATGACGG	p53	V2	AACAGATCGTCCATGCAGTG
p53	V2	AACAGATCGTCCATGCAGTG	p53	V1	GAAGTCACAGCACATGACGG
p53	V1	GAAGTCACAGCACATGACGG	safe	V1	CACACAAATTATGTAAAGCG
p53	V1	GAAGTCACAGCACATGACGG	safe	V2	CAAGCCTGTGCCAAGAGCCG
p53	V2	AACAGATCGTCCATGCAGTG	safe	V1	CACACAAATTATGTAAAGCG
p53	V2	AACAGATCGTCCATGCAGTG	safe	V2	CAAGCCTGTGCCAAGAGCCG
p53	V1	GAAGTCACAGCACATGACGG	Pten	V1	CCTCCAATTCAGGACCCACG
p53	V1	GAAGTCACAGCACATGACGG	Pten	V2	GGTTTGATAAGTTCTAGCTG
p53	V2	AACAGATCGTCCATGCAGTG	Pten	V1	CCTCCAATTCAGGACCCACG
p53	V2	AACAGATCGTCCATGCAGTG	Pten	V2	GGTTTGATAAGTTCTAGCTG
p53	V1	GAAGTCACAGCACATGACGG	Rasa1	V1	TTATAAGAGAGAGTGATCGG
p53	V1	GAAGTCACAGCACATGACGG	Rasa1	V2	CAGGAACCCGGACCCCGACG
p53	V2	AACAGATCGTCCATGCAGTG	Rasa1	V1	TTATAAGAGAGAGTGATCGG
p53	V2	AACAGATCGTCCATGCAGTG	Rasa1	V2	CAGGAACCCGGACCCCGACG
p53	V1	GAAGTCACAGCACATGACGG	Rb1	V1	AAATGATACGAGGATTATCG
p53	V1	GAAGTCACAGCACATGACGG	Rb1	V2	AGAGAAGTTTGCTAACGCTG
p53	V2	AACAGATCGTCCATGCAGTG	Rb1	V1	AAATGATACGAGGATTATCG
p53	V2	AACAGATCGTCCATGCAGTG	Rb1	V2	AGAGAAGTTTGCTAACGCTG
p53	V1	GAAGTCACAGCACATGACGG	Rnf43	V1	GTAGACGAGCCCGAGCCGAG
p53	V1	GAAGTCACAGCACATGACGG	Rnf43	V2	TAGACAGATGGCACACACGG
p53	V2	AACAGATCGTCCATGCAGTG	Rnf43	V1	GTAGACGAGCCCGAGCCGAG
p53	V2	AACAGATCGTCCATGCAGTG	Rnf43	V2	TAGACAGATGGCACACACGG
p53	V1	GAAGTCACAGCACATGACGG	Setd2	V1	TGCTCATGCTCAGAGTGACG
p53	V1	GAAGTCACAGCACATGACGG	Setd2	V2	TTGCTTATGATCGAATCCAA
p53	V2	AACAGATCGTCCATGCAGTG	Setd2	V1	TGCTCATGCTCAGAGTGACG
p53	V2	AACAGATCGTCCATGCAGTG	Setd2	V2	TTGCTTATGATCGAATCCAA
Pcna	V1	ATACGTGCAAATTCACCCGA	EGFP	V1	GGGCGAGGAGCTGTTCACCG
Pcna	V1	ATACGTGCAAATTCACCCGA	not_expressed_guide	V1	CAAGCCTGTGCCAAGTTTTT
Pcna	V1	ATACGTGCAAATTCACCCGA	non_targeting_guide	V1	GCGAGGTATTCGGCTCCGCG
Pcna	V1	ATACGTGCAAATTCACCCGA	Pcna	V1	ATACGTGCAAATTCACCCGA
Pcna	V1	ATACGTGCAAATTCACCCGA	safe	V1	CACACAAATTATGTAAAGCG
Pcna	V1	ATACGTGCAAATTCACCCGA	safe	V2	CAAGCCTGTGCCAAGAGCCG
Pcna	V1	ATACGTGCAAATTCACCCGA	safe	V3	CAGGAACGCGTTCTAAAGTT
Pten	V1	CCTCCAATTCAGGACCCACG	Apc	V1	GTCTTAAAGTAACACTGTAG
Pten	V1	CCTCCAATTCAGGACCCACG	Apc	V2	GGTTCCCCTTGACCTATATG
Pten	V2	GGTTTGATAAGTTCTAGCTG	Apc	V1	GTCTTAAAGTAACACTGTAG
Pten	V2	GGTTTGATAAGTTCTAGCTG	Apc	V2	GGTTCCCCTTGACCTATATG
Pten	V1	CCTCCAATTCAGGACCCACG	Keap1	V1	TCAAATACGACTGCCCGCAG
Pten	V1	CCTCCAATTCAGGACCCACG	Keap1	V2	CATGTACCAGATTGACAGCG
Pten	V2	GGTTTGATAAGTTCTAGCTG	Keap1	V1	TCAAATACGACTGCCCGCAG
Pten	V2	GGTTTGATAAGTTCTAGCTG	Keap1	V2	CATGTACCAGATTGACAGCG
Pten	V1	CCTCCAATTCAGGACCCACG	Lkb1	V1	TCATCGGCAAGTACCTGATG
Pten	V1	CCTCCAATTCAGGACCCACG	Lkb1	V2	ACTCCATCACCATATACGTA
Pten	V2	GGTTTGATAAGTTCTAGCTG	Lkb1	V1	TCATCGGCAAGTACCTGATG
Pten	V2	GGTTTGATAAGTTCTAGCTG	Lkb1	V2	ACTCCATCACCATATACGTA
Pten	V1	CCTCCAATTCAGGACCCACG	Nf1	V1	GGACGAGAGCAACATAAACA
Pten	V1	CCTCCAATTCAGGACCCACG	Nf1	V2	AGCGCACCCAGCAATACGAA
Pten	V2	GGTTTGATAAGTTCTAGCTG	Nf1	V1	GGACGAGAGCAACATAAACA
Pten	V2	GGTTTGATAAGTTCTAGCTG	Nf1	V2	AGCGCACCCAGCAATACGAA
Pten	V1	CCTCCAATTCAGGACCCACG	p53	V1	GAAGTCACAGCACATGACGG
Pten	V1	CCTCCAATTCAGGACCCACG	p53	V2	AACAGATCGTCCATGCAGTG
Pten	V2	GGTTTGATAAGTTCTAGCTG	p53	V1	GAAGTCACAGCACATGACGG
Pten	V2	GGTTTGATAAGTTCTAGCTG	p53	V2	AACAGATCGTCCATGCAGTG
Pten	V1	CCTCCAATTCAGGACCCACG	not_expressed_guide	V1	CAAGCCTGTGCCAAGTTTTT
Pten	V2	GGTTTGATAAGTTCTAGCTG	not_expressed_guide	V1	CAAGCCTGTGCCAAGTTTTT
Pten	V1	CCTCCAATTCAGGACCCACG	Pten	V2	GGTTTGATAAGTTCTAGCTG
Pten	V2	GGTTTGATAAGTTCTAGCTG	Pten	V1	CCTCCAATTCAGGACCCACG
Pten	V1	CCTCCAATTCAGGACCCACG	safe	V1	CACACAAATTATGTAAAGCG
Pten	V1	CCTCCAATTCAGGACCCACG	safe	V2	CAAGCCTGTGCCAAGAGCCG
Pten	V2	GGTTTGATAAGTTCTAGCTG	safe	V1	CACACAAATTATGTAAAGCG
Pten	V2	GGTTTGATAAGTTCTAGCTG	safe	V2	CAAGCCTGTGCCAAGAGCCG
Pten	V1	CCTCCAATTCAGGACCCACG	Rasa1	V1	TTATAAGAGAGAGTGATCGG
Pten	V1	CCTCCAATTCAGGACCCACG	Rasa1	V2	CAGGAACCCGGACCCCGACG
Pten	V2	GGTTTGATAAGTTCTAGCTG	Rasa1	V1	TTATAAGAGAGAGTGATCGG
Pten	V2	GGTTTGATAAGTTCTAGCTG	Rasa1	V2	CAGGAACCCGGACCCCGACG
Pten	V1	CCTCCAATTCAGGACCCACG	Rb1	V1	AAATGATACGAGGATTATCG
Pten	V1	CCTCCAATTCAGGACCCACG	Rb1	V2	AGAGAAGTTTGCTAACGCTG
Pten	V2	GGTTTGATAAGTTCTAGCTG	Rb1	V1	AAATGATACGAGGATTATCG
Pten	V2	GGTTTGATAAGTTCTAGCTG	Rb1	V2	AGAGAAGTTTGCTAACGCTG
Pten	V1	CCTCCAATTCAGGACCCACG	Rnf43	V1	GTAGACGAGCCCGAGCCGAG
Pten	V1	CCTCCAATTCAGGACCCACG	Rnf43	V2	TAGACAGATGGCACACACGG
Pten	V2	GGTTTGATAAGTTCTAGCTG	Rnf43	V1	GTAGACGAGCCCGAGCCGAG
Pten	V2	GGTTTGATAAGTTCTAGCTG	Rnf43	V2	TAGACAGATGGCACACACGG
Pten	V1	CCTCCAATTCAGGACCCACG	Setd2	V1	TGCTCATGCTCAGAGTGACG
Pten	V1	CCTCCAATTCAGGACCCACG	Setd2	V2	TTGCTTATGATCGAATCCAA
Pten	V2	GGTTTGATAAGTTCTAGCTG	Setd2	V1	TGCTCATGCTCAGAGTGACG
Pten	V2	GGTTTGATAAGTTCTAGCTG	Setd2	V2	TTGCTTATGATCGAATCCAA
Rasa1	V1	TTATAAGAGAGAGTGATCGG	Apc	V1	GTCTTAAAGTAACACTGTAG
Rasa1	V1	TTATAAGAGAGAGTGATCGG	Apc	V2	GGTTCCCCTTGACCTATATG
Rasa1	V2	CAGGAACCCGGACCCCGACG	Apc	V1	GTCTTAAAGTAACACTGTAG
Rasa1	V2	CAGGAACCCGGACCCCGACG	Apc	V2	GGTTCCCCTTGACCTATATG
Rasa1	V1	TTATAAGAGAGAGTGATCGG	Keap1	V1	TCAAATACGACTGCCCGCAG
Rasa1	V1	TTATAAGAGAGAGTGATCGG	Keap1	V2	CATGTACCAGATTGACAGCG
Rasa1	V2	CAGGAACCCGGACCCCGACG	Keap1	V1	TCAAATACGACTGCCCGCAG
Rasa1	V2	CAGGAACCCGGACCCCGACG	Keap1	V2	CATGTACCAGATTGACAGCG
Rasa1	V1	TTATAAGAGAGAGTGATCGG	Lkb1	V1	TCATCGGCAAGTACCTGATG
Rasa1	V1	TTATAAGAGAGAGTGATCGG	Lkb1	V2	ACTCCATCACCATATACGTA
Rasa1	V2	CAGGAACCCGGACCCCGACG	Lkb1	V1	TCATCGGCAAGTACCTGATG
Rasa1	V2	CAGGAACCCGGACCCCGACG	Lkb1	V2	ACTCCATCACCATATACGTA
Rasa1	V1	TTATAAGAGAGAGTGATCGG	Nf1	V1	GGACGAGAGCAACATAAACA
Rasa1	V1	TTATAAGAGAGAGTGATCGG	Nf1	V2	AGCGCACCCAGCAATACGAA
Rasa1	V2	CAGGAACCCGGACCCCGACG	Nf1	V1	GGACGAGAGCAACATAAACA
Rasa1	V2	CAGGAACCCGGACCCCGACG	Nf1	V2	AGCGCACCCAGCAATACGAA
Rasa1	V1	TTATAAGAGAGAGTGATCGG	p53	V1	GAAGTCACAGCACATGACGG
Rasa1	V1	TTATAAGAGAGAGTGATCGG	p53	V2	AACAGATCGTCCATGCAGTG
Rasa1	V2	CAGGAACCCGGACCCCGACG	p53	V1	GAAGTCACAGCACATGACGG
Rasa1	V2	CAGGAACCCGGACCCCGACG	p53	V2	AACAGATCGTCCATGCAGTG
Rasa1	V1	TTATAAGAGAGAGTGATCGG	Pten	V1	CCTCCAATTCAGGACCCACG
Rasa1	V1	TTATAAGAGAGAGTGATCGG	Pten	V2	GGTTTGATAAGTTCTAGCTG
Rasa1	V2	CAGGAACCCGGACCCCGACG	Pten	V1	CCTCCAATTCAGGACCCACG
Rasa1	V2	CAGGAACCCGGACCCCGACG	Pten	V2	GGTTTGATAAGTTCTAGCTG
Rasa1	V1	TTATAAGAGAGAGTGATCGG	not_expressed_guide	V1	CAAGCCTGTGCCAAGTTTTT
Rasa1	V2	CAGGAACCCGGACCCCGACG	not_expressed_guide	V1	CAAGCCTGTGCCAAGTTTTT
Rasa1	V1	TTATAAGAGAGAGTGATCGG	Rasa1	V2	CAGGAACCCGGACCCCGACG
Rasa1	V2	CAGGAACCCGGACCCCGACG	Rasa1	V1	TTATAAGAGAGAGTGATCGG
Rasa1	V1	TTATAAGAGAGAGTGATCGG	safe	V1	CACACAAATTATGTAAAGCG
Rasa1	V1	TTATAAGAGAGAGTGATCGG	safe	V2	CAAGCCTGTGCCAAGAGCCG
Rasa1	V2	CAGGAACCCGGACCCCGACG	safe	V1	CACACAAATTATGTAAAGCG
Rasa1	V2	CAGGAACCCGGACCCCGACG	safe	V2	CAAGCCTGTGCCAAGAGCCG
Rasa1	V1	TTATAAGAGAGAGTGATCGG	Rb1	V1	AAATGATACGAGGATTATCG
Rasa1	V1	TTATAAGAGAGAGTGATCGG	Rb1	V2	AGAGAAGTTTGCTAACGCTG
Rasa1	V2	CAGGAACCCGGACCCCGACG	Rb1	V1	AAATGATACGAGGATTATCG
Rasa1	V2	CAGGAACCCGGACCCCGACG	Rb1	V2	AGAGAAGTTTGCTAACGCTG
Rasa1	V1	TTATAAGAGAGAGTGATCGG	Rnf43	V1	GTAGACGAGCCCGAGCCGAG
Rasa1	V1	TTATAAGAGAGAGTGATCGG	Rnf43	V2	TAGACAGATGGCACACACGG
Rasa1	V2	CAGGAACCCGGACCCCGACG	Rnf43	V1	GTAGACGAGCCCGAGCCGAG
Rasa1	V2	CAGGAACCCGGACCCCGACG	Rnf43	V2	TAGACAGATGGCACACACGG
Rasa1	V1	TTATAAGAGAGAGTGATCGG	Setd2	V1	TGCTCATGCTCAGAGTGACG
Rasa1	V1	TTATAAGAGAGAGTGATCGG	Setd2	V2	TTGCTTATGATCGAATCCAA
Rasa1	V2	CAGGAACCCGGACCCCGACG	Setd2	V1	TGCTCATGCTCAGAGTGACG
Rasa1	V2	CAGGAACCCGGACCCCGACG	Setd2	V2	TTGCTTATGATCGAATCCAA
Rb1	V1	AAATGATACGAGGATTATCG	Apc	V1	GTCTTAAAGTAACACTGTAG
Rb1	V1	AAATGATACGAGGATTATCG	Apc	V2	GGTTCCCCTTGACCTATATG
Rb1	V2	AGAGAAGTTTGCTAACGCTG	Apc	V1	GTCTTAAAGTAACACTGTAG
Rb1	V2	AGAGAAGTTTGCTAACGCTG	Apc	V2	GGTTCCCCTTGACCTATATG
Rb1	V1	AAATGATACGAGGATTATCG	Keap1	V1	TCAAATACGACTGCCCGCAG
Rb1	V1	AAATGATACGAGGATTATCG	Keap1	V2	CATGTACCAGATTGACAGCG
Rb1	V2	AGAGAAGTTTGCTAACGCTG	Keap1	V1	TCAAATACGACTGCCCGCAG
Rb1	V2	AGAGAAGTTTGCTAACGCTG	Keap1	V2	CATGTACCAGATTGACAGCG
Rb1	V1	AAATGATACGAGGATTATCG	Lkb1	V1	TCATCGGCAAGTACCTGATG
Rb1	V1	AAATGATACGAGGATTATCG	Lkb1	V2	ACTCCATCACCATATACGTA
Rb1	V2	AGAGAAGTTTGCTAACGCTG	Lkb1	V1	TCATCGGCAAGTACCTGATG
Rb1	V2	AGAGAAGTTTGCTAACGCTG	Lkb1	V2	ACTCCATCACCATATACGTA
Rb1	V1	AAATGATACGAGGATTATCG	Nf1	V1	GGACGAGAGCAACATAAACA
Rb1	V1	AAATGATACGAGGATTATCG	Nf1	V2	AGCGCACCCAGCAATACGAA
Rb1	V2	AGAGAAGTTTGCTAACGCTG	Nf1	V1	GGACGAGAGCAACATAAACA
Rb1	V2	AGAGAAGTTTGCTAACGCTG	Nf1	V2	AGCGCACCCAGCAATACGAA
Rb1	V1	AAATGATACGAGGATTATCG	p53	V1	GAAGTCACAGCACATGACGG
Rb1	V1	AAATGATACGAGGATTATCG	p53	V2	AACAGATCGTCCATGCAGTG
Rb1	V2	AGAGAAGTTTGCTAACGCTG	p53	V1	GAAGTCACAGCACATGACGG
Rb1	V2	AGAGAAGTTTGCTAACGCTG	p53	V2	AACAGATCGTCCATGCAGTG
Rb1	V1	AAATGATACGAGGATTATCG	Pten	V1	CCTCCAATTCAGGACCCACG
Rb1	V1	AAATGATACGAGGATTATCG	Pten	V2	GGTTTGATAAGTTCTAGCTG
Rb1	V2	AGAGAAGTTTGCTAACGCTG	Pten	V1	CCTCCAATTCAGGACCCACG
Rb1	V2	AGAGAAGTTTGCTAACGCTG	Pten	V2	GGTTTGATAAGTTCTAGCTG
Rb1	V1	AAATGATACGAGGATTATCG	Rasa1	V1	TTATAAGAGAGAGTGATCGG
Rb1	V1	AAATGATACGAGGATTATCG	Rasa1	V2	CAGGAACCCGGACCCCGACG
Rb1	V2	AGAGAAGTTTGCTAACGCTG	Rasa1	V1	TTATAAGAGAGAGTGATCGG
Rb1	V2	AGAGAAGTTTGCTAACGCTG	Rasa1	V2	CAGGAACCCGGACCCCGACG
Rb1	V1	AAATGATACGAGGATTATCG	not_expressed_guide	V1	CAAGCCTGTGCCAAGTTTTT
Rb1	V2	AGAGAAGTTTGCTAACGCTG	not_expressed_guide	V1	CAAGCCTGTGCCAAGTTTTT
Rb1	V1	AAATGATACGAGGATTATCG	Rb1	V2	AGAGAAGTTTGCTAACGCTG
Rb1	V2	AGAGAAGTTTGCTAACGCTG	Rb1	V1	AAATGATACGAGGATTATCG
Rb1	V1	AAATGATACGAGGATTATCG	safe	V1	CACACAAATTATGTAAAGCG
Rb1	V1	AAATGATACGAGGATTATCG	safe	V2	CAAGCCTGTGCCAAGAGCCG
Rb1	V2	AGAGAAGTTTGCTAACGCTG	safe	V1	CACACAAATTATGTAAAGCG
Rb1	V2	AGAGAAGTTTGCTAACGCTG	safe	V2	CAAGCCTGTGCCAAGAGCCG
Rb1	V1	AAATGATACGAGGATTATCG	Rnf43	V1	GTAGACGAGCCCGAGCCGAG
Rb1	V1	AAATGATACGAGGATTATCG	Rnf43	V2	TAGACAGATGGCACACACGG
Rb1	V2	AGAGAAGTTTGCTAACGCTG	Rnf43	V1	GTAGACGAGCCCGAGCCGAG
Rb1	V2	AGAGAAGTTTGCTAACGCTG	Rnf43	V2	TAGACAGATGGCACACACGG
Rb1	V1	AAATGATACGAGGATTATCG	Setd2	V1	TGCTCATGCTCAGAGTGACG
Rb1	V1	AAATGATACGAGGATTATCG	Setd2	V2	TTGCTTATGATCGAATCCAA
Rb1	V2	AGAGAAGTTTGCTAACGCTG	Setd2	V1	TGCTCATGCTCAGAGTGACG
Rb1	V2	AGAGAAGTTTGCTAACGCTG	Setd2	V2	TTGCTTATGATCGAATCCAA
Rnf43	V1	GTAGACGAGCCCGAGCCGAG	Apc	V1	GTCTTAAAGTAACACTGTAG
Rnf43	V1	GTAGACGAGCCCGAGCCGAG	Apc	V2	GGTTCCCCTTGACCTATATG
Rnf43	V2	TAGACAGATGGCACACACGG	Apc	V1	GTCTTAAAGTAACACTGTAG
Rnf43	V2	TAGACAGATGGCACACACGG	Apc	V2	GGTTCCCCTTGACCTATATG
Rnf43	V1	GTAGACGAGCCCGAGCCGAG	Keap1	V1	TCAAATACGACTGCCCGCAG
Rnf43	V1	GTAGACGAGCCCGAGCCGAG	Keap1	V2	CATGTACCAGATTGACAGCG
Rnf43	V2	TAGACAGATGGCACACACGG	Keap1	V1	TCAAATACGACTGCCCGCAG
Rnf43	V2	TAGACAGATGGCACACACGG	Keap1	V2	CATGTACCAGATTGACAGCG
Rnf43	V1	GTAGACGAGCCCGAGCCGAG	Lkb1	V1	TCATCGGCAAGTACCTGATG
Rnf43	V1	GTAGACGAGCCCGAGCCGAG	Lkb1	V2	ACTCCATCACCATATACGTA
Rnf43	V2	TAGACAGATGGCACACACGG	Lkb1	V1	TCATCGGCAAGTACCTGATG
Rnf43	V2	TAGACAGATGGCACACACGG	Lkb1	V2	ACTCCATCACCATATACGTA
Rnf43	V1	GTAGACGAGCCCGAGCCGAG	Nf1	V1	GGACGAGAGCAACATAAACA
Rnf43	V1	GTAGACGAGCCCGAGCCGAG	Nf1	V2	AGCGCACCCAGCAATACGAA
Rnf43	V2	TAGACAGATGGCACACACGG	Nf1	V1	GGACGAGAGCAACATAAACA
Rnf43	V2	TAGACAGATGGCACACACGG	Nf1	V2	AGCGCACCCAGCAATACGAA
Rnf43	V1	GTAGACGAGCCCGAGCCGAG	p53	V1	GAAGTCACAGCACATGACGG
Rnf43	V1	GTAGACGAGCCCGAGCCGAG	p53	V2	AACAGATCGTCCATGCAGTG
Rnf43	V2	TAGACAGATGGCACACACGG	p53	V1	GAAGTCACAGCACATGACGG
Rnf43	V2	TAGACAGATGGCACACACGG	p53	V2	AACAGATCGTCCATGCAGTG
Rnf43	V1	GTAGACGAGCCCGAGCCGAG	Pten	V1	CCTCCAATTCAGGACCCACG
Rnf43	V1	GTAGACGAGCCCGAGCCGAG	Pten	V2	GGTTTGATAAGTTCTAGCTG
Rnf43	V2	TAGACAGATGGCACACACGG	Pten	V1	CCTCCAATTCAGGACCCACG
Rnf43	V2	TAGACAGATGGCACACACGG	Pten	V2	GGTTTGATAAGTTCTAGCTG
Rnf43	V1	GTAGACGAGCCCGAGCCGAG	Rasa1	V1	TTATAAGAGAGAGTGATCGG
Rnf43	V1	GTAGACGAGCCCGAGCCGAG	Rasa1	V2	CAGGAACCCGGACCCCGACG
Rnf43	V2	TAGACAGATGGCACACACGG	Rasa1	V1	TTATAAGAGAGAGTGATCGG
Rnf43	V2	TAGACAGATGGCACACACGG	Rasa1	V2	CAGGAACCCGGACCCCGACG
Rnf43	V1	GTAGACGAGCCCGAGCCGAG	Rb1	V1	AAATGATACGAGGATTATCG
Rnf43	V1	GTAGACGAGCCCGAGCCGAG	Rb1	V2	AGAGAAGTTTGCTAACGCTG
Rnf43	V2	TAGACAGATGGCACACACGG	Rb1	V1	AAATGATACGAGGATTATCG
Rnf43	V2	TAGACAGATGGCACACACGG	Rb1	V2	AGAGAAGTTTGCTAACGCTG
Rnf43	V1	GTAGACGAGCCCGAGCCGAG	not_expressed_guide	V1	CAAGCCTGTGCCAAGTTTTT
Rnf43	V2	TAGACAGATGGCACACACGG	not_expressed_guide	V1	CAAGCCTGTGCCAAGTTTTT
Rnf43	V1	GTAGACGAGCCCGAGCCGAG	Rnf43	V2	TAGACAGATGGCACACACGG
Rnf43	V2	TAGACAGATGGCACACACGG	Rnf43	V1	GTAGACGAGCCCGAGCCGAG
Rnf43	V1	GTAGACGAGCCCGAGCCGAG	safe	V1	CACACAAATTATGTAAAGCG
Rnf43	V1	GTAGACGAGCCCGAGCCGAG	safe	V2	CAAGCCTGTGCCAAGAGCCG
Rnf43	V2	TAGACAGATGGCACACACGG	safe	V1	CACACAAATTATGTAAAGCG
Rnf43	V2	TAGACAGATGGCACACACGG	safe	V2	CAAGCCTGTGCCAAGAGCCG
Rnf43	V1	GTAGACGAGCCCGAGCCGAG	Setd2	V1	TGCTCATGCTCAGAGTGACG
Rnf43	V1	GTAGACGAGCCCGAGCCGAG	Setd2	V2	TTGCTTATGATCGAATCCAA
Rnf43	V2	TAGACAGATGGCACACACGG	Setd2	V1	TGCTCATGCTCAGAGTGACG
Rnf43	V2	TAGACAGATGGCACACACGG	Setd2	V2	TTGCTTATGATCGAATCCAA
safe	V1	CACACAAATTATGTAAAGCG	Ccnl1	V1	ACTGTGTTTGACGAACGACT
safe	V1	CACACAAATTATGTAAAGCG	Ccnl2	V1	CAGCACCCCCTGAGACCCCG
safe	V1	CACACAAATTATGTAAAGCG	Pcna	V1	ATACGTGCAAATTCACCCGA
safe	V2	CAAGCCTGTGCCAAGAGCCG	Pcna	V1	ATACGTGCAAATTCACCCGA
safe	V3	CAGGAACGCGTTCTAAAGTT	Pcna	V1	ATACGTGCAAATTCACCCGA
safe	V1	CACACAAATTATGTAAAGCG	not_expressed_guide	V1	CAAGCCTGTGCCAAGTTTTT
safe	V2	CAAGCCTGTGCCAAGAGCCG	not_expressed_guide	V1	CAAGCCTGTGCCAAGTTTTT
safe	V1	CACACAAATTATGTAAAGCG	non_targeting_guide	V1	GCGAGGTATTCGGCTCCGCG
safe	V2	CAAGCCTGTGCCAAGAGCCG	non_targeting_guide	V1	GCGAGGTATTCGGCTCCGCG
safe	V1	CACACAAATTATGTAAAGCG	safe	V1	CACACAAATTATGTAAAGCG
safe	V1	CACACAAATTATGTAAAGCG	safe	V2	CAAGCCTGTGCCAAGAGCCG
safe	V2	CAAGCCTGTGCCAAGAGCCG	safe	V1	CACACAAATTATGTAAAGCG
safe	V2	CAAGCCTGTGCCAAGAGCCG	safe	V2	CAAGCCTGTGCCAAGAGCCG
safe	V1	CACACAAATTATGTAAAGCG	Apc	V1	GTCTTAAAGTAACACTGTAG
safe	V1	CACACAAATTATGTAAAGCG	Apc	V2	GGTTCCCCTTGACCTATATG
safe	V2	CAAGCCTGTGCCAAGAGCCG	Apc	V1	GTCTTAAAGTAACACTGTAG
safe	V2	CAAGCCTGTGCCAAGAGCCG	Apc	V2	GGTTCCCCTTGACCTATATG
safe	V1	CACACAAATTATGTAAAGCG	Kat7	V1	CCTATCCTGAGGAATATGCG
safe	V1	CACACAAATTATGTAAAGCG	Keap1	V1	TCAAATACGACTGCCCGCAG
safe	V1	CACACAAATTATGTAAAGCG	Keap1	V2	CATGTACCAGATTGACAGCG
safe	V2	CAAGCCTGTGCCAAGAGCCG	Keap1	V1	TCAAATACGACTGCCCGCAG
safe	V2	CAAGCCTGTGCCAAGAGCCG	Keap1	V2	CATGTACCAGATTGACAGCG
safe	V1	CACACAAATTATGTAAAGCG	Kmt2a	V1	CTGAGGTGGTATCGATACTG
safe	V1	CACACAAATTATGTAAAGCG	Kmt2b	V1	GTGAACCCTCTACTCCCCGA
safe	V1	CACACAAATTATGTAAAGCG	Lkb1	V1	TCATCGGCAAGTACCTGATG
safe	V1	CACACAAATTATGTAAAGCG	Lkb1	V2	ACTCCATCACCATATACGTA
safe	V2	CAAGCCTGTGCCAAGAGCCG	Lkb1	V1	TCATCGGCAAGTACCTGATG
safe	V2	CAAGCCTGTGCCAAGAGCCG	Lkb1	V2	ACTCCATCACCATATACGTA
safe	V1	CACACAAATTATGTAAAGCG	Meaf6	V1	CCAATAGCAAAAACGACCGG
safe	V1	CACACAAATTATGTAAAGCG	Nf1	V1	GGACGAGAGCAACATAAACA
safe	V1	CACACAAATTATGTAAAGCG	Nf1	V2	AGCGCACCCAGCAATACGAA
safe	V2	CAAGCCTGTGCCAAGAGCCG	Nf1	V1	GGACGAGAGCAACATAAACA
safe	V2	CAAGCCTGTGCCAAGAGCCG	Nf1	V2	AGCGCACCCAGCAATACGAA
safe	V1	CACACAAATTATGTAAAGCG	p53	V1	GAAGTCACAGCACATGACGG
safe	V1	CACACAAATTATGTAAAGCG	p53	V2	AACAGATCGTCCATGCAGTG
safe	V2	CAAGCCTGTGCCAAGAGCCG	p53	V1	GAAGTCACAGCACATGACGG
safe	V2	CAAGCCTGTGCCAAGAGCCG	p53	V2	AACAGATCGTCCATGCAGTG
safe	V1	CACACAAATTATGTAAAGCG	Pten	V1	CCTCCAATTCAGGACCCACG
safe	V1	CACACAAATTATGTAAAGCG	Pten	V2	GGTTTGATAAGTTCTAGCTG
safe	V2	CAAGCCTGTGCCAAGAGCCG	Pten	V1	CCTCCAATTCAGGACCCACG
safe	V2	CAAGCCTGTGCCAAGAGCCG	Pten	V2	GGTTTGATAAGTTCTAGCTG
safe	V1	CACACAAATTATGTAAAGCG	Rasa1	V1	TTATAAGAGAGAGTGATCGG
safe	V1	CACACAAATTATGTAAAGCG	Rasa1	V2	CAGGAACCCGGACCCCGACG
safe	V2	CAAGCCTGTGCCAAGAGCCG	Rasa1	V1	TTATAAGAGAGAGTGATCGG
safe	V2	CAAGCCTGTGCCAAGAGCCG	Rasa1	V2	CAGGAACCCGGACCCCGACG
safe	V1	CACACAAATTATGTAAAGCG	Rb1	V1	AAATGATACGAGGATTATCG
safe	V1	CACACAAATTATGTAAAGCG	Rb1	V2	AGAGAAGTTTGCTAACGCTG
safe	V2	CAAGCCTGTGCCAAGAGCCG	Rb1	V1	AAATGATACGAGGATTATCG
safe	V2	CAAGCCTGTGCCAAGAGCCG	Rb1	V2	AGAGAAGTTTGCTAACGCTG
safe	V1	CACACAAATTATGTAAAGCG	Rnf43	V1	GTAGACGAGCCCGAGCCGAG
safe	V1	CACACAAATTATGTAAAGCG	Rnf43	V2	TAGACAGATGGCACACACGG
safe	V2	CAAGCCTGTGCCAAGAGCCG	Rnf43	V1	GTAGACGAGCCCGAGCCGAG
safe	V2	CAAGCCTGTGCCAAGAGCCG	Rnf43	V2	TAGACAGATGGCACACACGG
safe	V1	CACACAAATTATGTAAAGCG	Setd2	V1	TGCTCATGCTCAGAGTGACG
safe	V1	CACACAAATTATGTAAAGCG	Setd2	V2	TTGCTTATGATCGAATCCAA
safe	V2	CAAGCCTGTGCCAAGAGCCG	Setd2	V1	TGCTCATGCTCAGAGTGACG
safe	V2	CAAGCCTGTGCCAAGAGCCG	Setd2	V2	TTGCTTATGATCGAATCCAA
Setd2	V1	TGCTCATGCTCAGAGTGACG	Apc	V1	GTCTTAAAGTAACACTGTAG
Setd2	V1	TGCTCATGCTCAGAGTGACG	Apc	V2	GGTTCCCCTTGACCTATATG
Setd2	V2	TTGCTTATGATCGAATCCAA	Apc	V1	GTCTTAAAGTAACACTGTAG
Setd2	V2	TTGCTTATGATCGAATCCAA	Apc	V2	GGTTCCCCTTGACCTATATG
Setd2	V1	TGCTCATGCTCAGAGTGACG	Keap1	V1	TCAAATACGACTGCCCGCAG
Setd2	V1	TGCTCATGCTCAGAGTGACG	Keap1	V2	CATGTACCAGATTGACAGCG
Setd2	V2	TTGCTTATGATCGAATCCAA	Keap1	V1	TCAAATACGACTGCCCGCAG
Setd2	V2	TTGCTTATGATCGAATCCAA	Keap1	V2	CATGTACCAGATTGACAGCG
Setd2	V1	TGCTCATGCTCAGAGTGACG	Lkb1	V1	TCATCGGCAAGTACCTGATG
Setd2	V1	TGCTCATGCTCAGAGTGACG	Lkb1	V2	ACTCCATCACCATATACGTA
Setd2	V2	TTGCTTATGATCGAATCCAA	Lkb1	V1	TCATCGGCAAGTACCTGATG
Setd2	V2	TTGCTTATGATCGAATCCAA	Lkb1	V2	ACTCCATCACCATATACGTA
Setd2	V1	TGCTCATGCTCAGAGTGACG	Nf1	V1	GGACGAGAGCAACATAAACA
Setd2	V1	TGCTCATGCTCAGAGTGACG	Nf1	V2	AGCGCACCCAGCAATACGAA
Setd2	V2	TTGCTTATGATCGAATCCAA	Nf1	V1	GGACGAGAGCAACATAAACA
Setd2	V2	TTGCTTATGATCGAATCCAA	Nf1	V2	AGCGCACCCAGCAATACGAA
Setd2	V1	TGCTCATGCTCAGAGTGACG	p53	V1	GAAGTCACAGCACATGACGG
Setd2	V1	TGCTCATGCTCAGAGTGACG	p53	V2	AACAGATCGTCCATGCAGTG
Setd2	V2	TTGCTTATGATCGAATCCAA	p53	V1	GAAGTCACAGCACATGACGG
Setd2	V2	TTGCTTATGATCGAATCCAA	p53	V2	AACAGATCGTCCATGCAGTG
Setd2	V1	TGCTCATGCTCAGAGTGACG	Pten	V1	CCTCCAATTCAGGACCCACG
Setd2	V1	TGCTCATGCTCAGAGTGACG	Pten	V2	GGTTTGATAAGTTCTAGCTG
Setd2	V2	TTGCTTATGATCGAATCCAA	Pten	V1	CCTCCAATTCAGGACCCACG
Setd2	V2	TTGCTTATGATCGAATCCAA	Pten	V2	GGTTTGATAAGTTCTAGCTG
Setd2	V1	TGCTCATGCTCAGAGTGACG	Rasa1	V1	TTATAAGAGAGAGTGATCGG
Setd2	V1	TGCTCATGCTCAGAGTGACG	Rasa1	V2	CAGGAACCCGGACCCCGACG
Setd2	V2	TTGCTTATGATCGAATCCAA	Rasa1	V1	TTATAAGAGAGAGTGATCGG
Setd2	V2	TTGCTTATGATCGAATCCAA	Rasa1	V2	CAGGAACCCGGACCCCGACG
Setd2	V1	TGCTCATGCTCAGAGTGACG	Rb1	V1	AAATGATACGAGGATTATCG
Setd2	V1	TGCTCATGCTCAGAGTGACG	Rb1	V2	AGAGAAGTTTGCTAACGCTG
Setd2	V2	TTGCTTATGATCGAATCCAA	Rb1	V1	AAATGATACGAGGATTATCG
Setd2	V2	TTGCTTATGATCGAATCCAA	Rb1	V2	AGAGAAGTTTGCTAACGCTG
Setd2	V1	TGCTCATGCTCAGAGTGACG	Rnf43	V1	GTAGACGAGCCCGAGCCGAG
Setd2	V1	TGCTCATGCTCAGAGTGACG	Rnf43	V2	TAGACAGATGGCACACACGG
Setd2	V2	TTGCTTATGATCGAATCCAA	Rnf43	V1	GTAGACGAGCCCGAGCCGAG
Setd2	V2	TTGCTTATGATCGAATCCAA	Rnf43	V2	TAGACAGATGGCACACACGG
Setd2	V1	TGCTCATGCTCAGAGTGACG	not_expressed_guide	V1	CAAGCCTGTGCCAAGTTTTT
Setd2	V2	TTGCTTATGATCGAATCCAA	not_expressed_guide	V1	CAAGCCTGTGCCAAGTTTTT
Setd2	V1	TGCTCATGCTCAGAGTGACG	safe	V1	CACACAAATTATGTAAAGCG
Setd2	V1	TGCTCATGCTCAGAGTGACG	safe	V2	CAAGCCTGTGCCAAGAGCCG
Setd2	V2	TTGCTTATGATCGAATCCAA	safe	V1	CACACAAATTATGTAAAGCG
Setd2	V2	TTGCTTATGATCGAATCCAA	safe	V2	CAAGCCTGTGCCAAGAGCCG
Setd2	V1	TGCTCATGCTCAGAGTGACG	Setd2	V2	TTGCTTATGATCGAATCCAA
Setd2	V2	TTGCTTATGATCGAATCCAA	Setd2	V1	TGCTCATGCTCAGAGTGACG
